# Evolution is All You Need in Promoter Design and Optimization

**DOI:** 10.1101/2023.11.18.567645

**Authors:** Ruohan Ren, Hongyu Yu, Jiahao Teng, Sihui Mao, Zixuan Bian, Yangtianze Tao, Stephen S.-T. Yau

**Affiliations:** Zhili College, Tsinghua University, Beijing, China; Department of Mathematical Sciences, Tsinghua University, Beijing, China; School of Life Sciences, Tsinghua University, Beijing, China; Weiyang College, Tsinghua University, Beijing, China; Yanqi Lake Beijing Institute of Mathematical Science and Applications, Beijing, China

## Abstract

Predicting the strength of promoters and guiding their directed evolution is a crucial task in synthetic biology. This approach significantly reduces the experimental costs in conventional promoter engineering. Previous studies employing machine learning or deep learning methods have shown some success in this task, but their outcomes were not satisfactory enough, primarily due to the neglect of evolutionary information. In this paper, we introduce the Chaos-Attention net for Promoter Evolution (CAPE) to address the limitations of existing methods. We comprehensively extract evolutionary information within promoters using chaos game representation and process the overall information with DenseNet and Transformer. Our model achieves state-of-the-art results on two kinds of distinct tasks. The incorporation of evolutionary information enhances the model’s accuracy, with transfer learning further extending its adaptability. Furthermore, experimental results confirm CAPE’s efficacy in simulating in silico directed evolution of promoters, marking a significant advancement in predictive modeling for prokaryotic promoter strength. Our paper also presents a user-friendly website for the practical implementation of in silico directed evolution on promoters.
