## Supplementary Table 1 for "Evolution is All You Need in Promoter Design and Optimization"

### Sheet: Sheet1
Supplementary Table1
Plasmid	Source
pBV220-mCherry	ZOMANBIO
pET28a-GST-mCherry	ZOMANBIO
Materials	Catalogue
Stbl3 Chemically Competent Cell	AlpalifeBio #KTSM110L
NEBuilder® HiFi DNA Assembly Master Mix	NEB #E2621L
Q5® High-Fidelity DNA Polymerase	NEB #M0491L
NucleoSpin Gel and PCR clean-up	MN #740609.25
DpnI	NEB #R0176S
Laboratory Apparatus	Manufacturer
Benchtop centrifuge	Eppendorf
PCR instrument	Eppendorf
Fortessa	BD
Microplate Reader	BIO-RAD 550
