## Supplementary Table 2 for "Evolution is All You Need in Promoter Design and Optimization"

### Sheet: Sheet1
Supplementary Table2
Primer
PnisA_F	tcgatcccgcgaaatctagtcttataactatactgacaatagaaacattaacaaatc
PnisA_pre_R	aagttaaacaaaattatttctagaggataatttattttgtagttccttcgaacgaaatcattgtatctaacaaact
PnisA01_R	aagttaaacaaaattatttctagaggataatttattttgtagtcccttctaactaaatcattgtatctaacaaact
PnisA02_R	aagttaaacaaaattatttctagaggataatttagtctgtagttccttcgtccgaaatcattgtatctaacaaact
PnisA03_R	aagttaaacaaaattatttctagaggataacttagtttgtagttccttctaactaaattattgtatctaacaaact
PnisA04_R	aagttaaacaaaattatttctagaggaaaatttattttgtagtcccttctaactaaatcattgtatctaacaaact
PnisA07_R	aagttaaacaaaattatttctagaggataacatagtttgtagttccttctaaccaaatcattgtatctaacaaact
PnisA10_R	aagttaaacaaaattatttctagaggatagttcattttgtagttcattctaacgaaatcattgtatctaacaaact
PnisA13_R	aagttaaacaaaattatttctagaggatagtttagtttgtagttccttctaactaaatcattgtatctaacaaact
PnisA14_R	aagttaaacaaaattatttctagaggataatctatcttgtagtcccttctaacaaaatcattgtatctaacaaact
PL01_F	cataaataccactggcggtcatacagagaacataagcagg
PL01_R	gttctctgtatgaccgccagtggtatttatgttaacaccgc
PL02_F	cataaatactactggcggtcatactgagaacaacagcagg
PL02_R	gttctcagtatgaccgccagtagtatttatgtcagcaccgc
PL03_F	cataactaccactggcggttatactgagtacatcagcagg
PL03_R	gtactcagtataaccgccagtggtagttatgtaaacaccgc
PL04_F	cataactaccactggcggtgatactaactacatcagcagg
PL04_R	gtagttagtatcaccgccagtggtagttatggcaacaccgc
PL05_F	cataaatactactggcggtgatactgagtacatcatcagg
PL05_R	gtactcagtatcaccgccagtagtatttatgtcaacatcgc
PL06_F	catcaataccactggcggtgagactgagtacatcatcaggacgcac
PL06_R	gtactcagtctcaccgccagtggtattgatgtcaacactgccagag
PL07_F	cataaataccactggcggttatactgagtacatcatcagg
PL07_R	gtactcagtataaccgccagtggtatttatgttaacgccgccagagata
PL08_F	cataaatactactagcggtaatactgagtacatcagcagg
PL08_R	gtactcagtattaccgctagtagtatttatgtaaacaccgc
PL09_F	cataaatactactggcggtgatactaagcacgttagcaggacg
PL09_R	gtgcttagtatcaccgccagtagtatttatgtcaacatcgc
PL10_F	cataaataccactggcggttatacagaggacataagcagaacgcac
PL10_R	gtcctctgtataaccgccagtggtatttatgtcaacaccgc
PL11_F	cataaataccactggcggtcctactgaacacataagcagg
PL11_R	gtgttcagtaggaccgccagtggtatttatgtccacaccgc
PL12_F	cataaataccactggcggttatactaagcacataaacaggacgcactg
PL12_R	gtgcttagtataaccgccagtggtatttatgtcaacatcgc
PL13_F	cgtaactaccactggcggttacactgagtacatcagcagg
PL13_R	gtactcagtgtaaccgccagtggtagttacgtcaacaccgc
PL14_F	catacatacaactggcggtgatacagagaacatcagcagg
PL14_R	gttctctgtatcaccgccagttgtatgtatgttaacaccgc
Promoter Mutant Sequence
PnisA	Predicted strength (log)
agtttgttagatacaatgattttgttagaatgaactacaaaatgaattgt	8.6322
agttagttagatacaatgatgtcgttcgaaggaactacagactaaatgat	8.63254
tgtttgttagatacaatgatttcgttagaagggactactaaataaaatat	8.63337
agtatgttagatacaatgatttcgttccaagggactacaagataaatgat	8.63453
agtttgttagatacaatgatttagttagaagggactacaaaataaattat	8.63685
agtttgttagatacaatgatttagttagaagggactacaaaataaattat	8.63685
agtttgttagatacaatgatttcggacgaaggaactacagactaaattat	8.63773
agtttgttagatacaataatttagttagaaggaactacaaactaagttat	8.64566
agtttgttagatacaatgatttagttagaagggactacaaaataaatttt	8.65591
agtttgttagatacaatgatttagttagaagggactacaaaatagattat	8.65816
agtttgttagatacaatgatttagttcgaaggaactacaagagaagttat	8.65887
agtttgttagatacaatgatttggttagaaggaactacaaactatgttat	8.65945
agttagttagatacaatgatttcgttagaagggactacaaaataaattgt	8.6716
agtttgttagatacaatgatttagttagaagggactacaatataaattat	8.68501
agtttgttagatacaatgatttcgttagaatgaactacaaaatgaactat	8.68796
agttcgttagatacaatgagttcgttcgaaggaactgcaaactaacttat	8.69769
agtttgttagatacaaagagttagttcgaaggaactacaaactagattat	8.70377
agtttgttagatacaatgatttagttagaaggaactacaaactaaactat	8.70549
tgtttgttagatacaatgatttagttagaagggactacaaaataaattat	8.74457
agtttgttagatacaatgattttgttagaagggactacaagatagattat	8.84252
previous
agtttgttagatacaatgatttcgttcgaaggaactacaaaataaattat	7.88696
PL	Predicted strength (log)
gcggtgttgacataaataccactggcggctatactaaccacataagcagg	7.68198
gcggtgttgacataaataacactagcggttatactgagtacatcaggagg	7.68364
gcggtgtgtacataaataccactggcggtgctattgagtacatcagcagg	7.68474
gcggtgttgacataaatactactggcggtcatactaagcgcataagcagg	7.68589
gcgatgttgacataactaccactggcggcgatactgagtacatcatcagg	7.68595
gcggtgttaacataaataccactggcggtcatacagagaacataagcagg	7.68825
gcggtgctgacataaatactactggcggtcatactgagaacaacagcagg	7.68986
gcggtgtttacataactaccactggcggttatactgagtacatcagcagg	7.69036
gcggtgttgccataactaccactggcggtgatactaactacatcagcagg	7.69492
gcgatgttgacataaatactactggcggtgatactgagtacatcatcagg	7.70347
gcagtgttgacatcaataccactggcggtgagactgagtacatcatcagg	7.70801
gcggcgttaacataaataccactggcggttatactgagtacatcatcagg	7.71667
gcggtgtttacataaatactactagcggtaatactgagtacatcagcagg	7.71676
gcgatgttgacataaatactactggcggtgatactaagcacgttagcagg	7.7283
gcggtgttgacataaataccactggcggttatacagaggacataagcaga	7.73988
gcggtgtggacataaataccactggcggtcctactgaacacataagcagg	7.75092
gcgatgttgacataaataccactggcggttatactaagcacataaacagg	7.75589
gcggtgctaacataaataccactggcggttatactgagcacgtaagcagg	7.75901
gcggtgttgacgtaactaccactggcggttacactgagtacatcagcagg	7.76744
gcggtgttaacatacatacaactggcggtgatacagagaacatcagcagg	7.77594
previous
gcggtgttgacataaataccactggcggtgatactgagcacatcagcagg	6.59879
